# Reducing growth-medium complexity reveals nutrient-responsive programs in a near-minimal bacterium

**DOI:** 10.64898/2026.09.29.755377

**Authors:** Anthony Duval, Jérémy Gagnon, Simon Jeanneau, Dominick Matteau, Pierre-Étienne Jacques, Sébastien Rodrigue

## Abstract

*Mesoplasma florum* is a fast-growing, near-minimal bacterium and an emerging model for systems and synthetic biology. However, its dependence on complex serum-containing media limits experimental control and complicates the interpretation of cellular phenotypes. Here, we developed CMRL-AT, a serum-free, quasi-defined medium that supports rapid growth comparable to the commonly used ATCC 1161 medium. Despite supporting similar biomass, CMRL-AT profoundly reshaped the *M. florum* transcriptome, with approximately one-third of the annotated protein-encoding genes being differentially expressed relative to ATCC 1161. These changes revealed distinct physiological programs associated with rapid growth in complex medium and higher nutrient acquisition in CMRL-AT, illustrating how medium composition alters the functional priorities of a near-minimal cell. Transcriptome profiling across six energy sources further uncovered distinct sugar-responsive expression programs. Combining these responses with transcription-unit organization, protein-domain predictions, and metabolic context resolved fructose- and sucrose-responsive modules, and allowed the assignment of previously ambiguous phosphotransferase system components to specific sugar-utilization pathways. CMRL-AT provides an experimental framework to help resolving gene functions, refining metabolic models, and designing reduced genomes adapted to defined environments.
