## Supplementary material for "Reducing growth-medium complexity reveals nutrient-responsive programs in a near-minimal bacterium": Table S1

### Sheet: Content
RNA-seq libraries sequenced in this study.
Sheet 1 - Illumina librairies

### Sheet: Illumina libraries
Condition	Replicate	I5 index read	I7 index read	Sequenced paired-end reads (millions)	Mapped reads (%)	Estimated genome coverage	R1 file name	R2 file name
CMRL-AT 6% glucose	1	TCGTGCAT	ATGCACGA	28.7763	98.7475	7164.65	Meso-1_ROD1268A1-87_S313_L002_R1_001.fastq.gz	Meso-1_ROD1268A1-87_S313_L002_R2_001.fastq.gz
	2	CAATCAGG	CCTGATTG	17.8666	98.892	4454.89	Meso-2_ROD1268A1-88_S314_L002_R1_001.fastq.gz	Meso-2_ROD1268A1-88_S314_L002_R2_001.fastq.gz
	3	ACTCCTAC	GTAGGAGT	22.1878	98.6737	5520.14	Meso-3_ROD1268A1-89_S315_L002_R1_001.fastq.gz	Meso-3_ROD1268A1-89_S315_L002_R2_001.fastq.gz
	4	CTCCTAGT	ACTAGGAG	8.66846	98.9866	2163.48	Meso-4_ROD1268A1-90_S317_L002_R1_001.fastq.gz	Meso-4_ROD1268A1-90_S317_L002_R2_001.fastq.gz
CMRL-AT 6% fructose	1	AGCTAGTG	CACTAGCT	19.1054	98.8264	4760.61	Meso-5_ROD1268A1-91_S318_L002_R1_001.fastq.gz	Meso-5_ROD1268A1-91_S318_L002_R2_001.fastq.gz
	2	CAAGTCGT	ACGACTTG	8.98898	98.7734	2238.64	Meso-6_ROD1268A1-92_S319_L002_R1_001.fastq.gz	Meso-6_ROD1268A1-92_S319_L002_R2_001.fastq.gz
	3	TACACACG	CGTGTGTA	45.8851	98.6552	11413.7	Meso-7_ROD1268A1-93_S320_L002_R1_001.fastq.gz	Meso-7_ROD1268A1-93_S320_L002_R2_001.fastq.gz
	4	AGGTCAAC	GTTGACCT	21.9858	98.745	5473.84	Meso-8_ROD1268A1-94_S321_L002_R1_001.fastq.gz	Meso-8_ROD1268A1-94_S321_L002_R2_001.fastq.gz
CMRL-AT 6% sucrose	1	GATGGAGT	ACTCCATC	15.0216	98.9017	3745.88	Meso-9_ROD1268A1-95_S322_L002_R1_001.fastq.gz	Meso-9_ROD1268A1-95_S322_L002_R2_001.fastq.gz
	2	CCACATTG	CAATGTGG	6.07722	98.9635	1516.4	Meso-10_ROD1268A1-96_S323_L002_R1_001.fastq.gz	Meso-10_ROD1268A1-96_S323_L002_R2_001.fastq.gz
	3	GTCTGCAA	TTGCAGAC	4.63871	98.7377	1154.82	Meso-11_ROD1268A1-97_S324_L002_R1_001.fastq.gz	Meso-11_ROD1268A1-97_S324_L002_R2_001.fastq.gz
	4	TTGGACTG	CAGTCCAA	5.86454	98.9603	1463.28	Meso-12_ROD1268A1-98_S325_L002_R1_001.fastq.gz	Meso-12_ROD1268A1-98_S325_L002_R2_001.fastq.gz
CMRL-AT 6% trehalose	1	CTGAACGT	ACGTTCAG	6.48321	98.7665	1614.48	Meso-13_ROD1268A1-99_S326_L002_R1_001.fastq.gz	Meso-13_ROD1268A1-99_S326_L002_R2_001.fastq.gz
	2	CAGACGTT	AACGTCTG	22.0689	98.8522	5500.47	Meso-14_ROD1268A1-100_S3_L002_R1_001.fastq.gz	Meso-14_ROD1268A1-100_S3_L002_R2_001.fastq.gz
	3	GACCGATA	TATCGGTC	7.12612	98.8367	1775.85	Meso-15_ROD1268A1-101_S4_L002_R1_001.fastq.gz	Meso-15_ROD1268A1-101_S4_L002_R2_001.fastq.gz
	4	ATAGAGCG	CGCTCTAT	23.6528	98.9336	5900.11	Meso-16_ROD1268A1-102_S5_L002_R1_001.fastq.gz	Meso-16_ROD1268A1-102_S5_L002_R2_001.fastq.gz
CMRL-AT 6% maltose	1	GAGCAATC	GATTGCTC	21.6974	98.9577	5413.66	Meso-17_ROD1268A1-103_S6_L002_R1_001.fastq.gz	Meso-17_ROD1268A1-103_S6_L002_R2_001.fastq.gz
	2	CACACATC	GATGTGTG	5.56262	98.879	1386.81	Meso-18_ROD1268A1-104_S7_L002_R1_001.fastq.gz	Meso-18_ROD1268A1-104_S7_L002_R2_001.fastq.gz
	3	AGATTGCG	CGCAATCT	6.45235	98.9125	1609.17	Meso-19_ROD1268A1-105_S8_L002_R1_001.fastq.gz	Meso-19_ROD1268A1-105_S8_L002_R2_001.fastq.gz
	4	AGCTACCA	TGGTAGCT	9.33865	98.7929	2326.19	Meso-20_ROD1268A1-106_S9_L002_R1_001.fastq.gz	Meso-20_ROD1268A1-106_S9_L002_R2_001.fastq.gz
CMRL-AT 6% mannose	1	AGCCTATC	GATAGGCT	17.4487	98.8577	4349.17	Meso-21_ROD1268A1-107_S10_L002_R1_001.fastq.gz	Meso-21_ROD1268A1-107_S10_L002_R2_001.fastq.gz
	2	GATCCACT	AGTGGATC	20.1039	98.8967	5012.98	Meso-22_ROD1268A1-108_S11_L002_R1_001.fastq.gz	Meso-22_ROD1268A1-108_S11_L002_R2_001.fastq.gz
	3	ACGTCCAA	TTGGACGT	19.847	98.7878	4943.48	Meso-23_ROD1268A1-109_S12_L002_R1_001.fastq.gz	Meso-23_ROD1268A1-109_S12_L002_R2_001.fastq.gz
	4	GACGTCAT	ATGACGTC	54.7113	98.7607	13623.7	Meso-24_ROD1268A1-110_S14_L002_R1_001.fastq.gz	Meso-24_ROD1268A1-110_S14_L002_R2_001.fastq.gz
CMRL-AT 1% each sugar (6% total)	1	CCAACTTC	GAAGTTGG	11.9713	98.9203	2985.81	Meso-25_ROD1268A1-111_S15_L002_R1_001.fastq.gz	Meso-25_ROD1268A1-111_S15_L002_R2_001.fastq.gz
	2	GTGGTATG	CATACCAC	12.9686	98.9324	3234.94	Meso-26_ROD1268A1-112_S16_L002_R1_001.fastq.gz	Meso-26_ROD1268A1-112_S16_L002_R2_001.fastq.gz
	3	GTCAACAG	CTGTTGAC	9.76793	98.7419	2431.86	Meso-27_ROD1268A1-113_S17_L002_R1_001.fastq.gz	Meso-27_ROD1268A1-113_S17_L002_R2_001.fastq.gz
	4	ACATGCCA	TGGCATGT	7.77826	98.761	1936.88	Meso-28_ROD1268A1-114_S18_L002_R1_001.fastq.gz	Meso-28_ROD1268A1-114_S18_L002_R2_001.fastq.gz
ATCC 1161 1% each sugar (6% total)	1	ATGGCGAT	ATCGCCAT	9.89114	98.7161	2461.89	Meso-29_ROD1268A1-115_S19_L002_R1_001.fastq.gz	Meso-29_ROD1268A1-115_S19_L002_R2_001.fastq.gz
	2	CTTCGCAA	TTGCGAAG	18.3482	98.782	4569.87	Meso-30_ROD1268A1-116_S20_L002_R1_001.fastq.gz	Meso-30_ROD1268A1-116_S20_L002_R2_001.fastq.gz
	3	GACGAACT	AGTTCGTC	5.82769	98.8617	1452.64	Meso-31_ROD1268A1-117_S21_L002_R1_001.fastq.gz	Meso-31_ROD1268A1-117_S21_L002_R2_001.fastq.gz
	4	TACTGCTC	GAGCAGTA	16.4559	98.8003	4099.35	Meso-32_ROD1268A1-118_S22_L002_R1_001.fastq.gz	Meso-32_ROD1268A1-118_S22_L002_R2_001.fastq.gz
