## Supplementary material for "Reducing growth-medium complexity reveals nutrient-responsive programs in a near-minimal bacterium": Table S5

### Sheet: Content
Functional enrichment analysis of differentially expressed genes between A6S and C6S conditions, grouped into three functional level categories and separated by medium type.
Sheet 1 - A6S_UP_LVL1
Sheet 2 - A6S_UP_LVL2
Sheet 3 - A6S_UP_LVL3
Sheet 4 - C6S_UP_LVL1
Sheet 5 - C6S_UP_LVL2
Sheet 6 - C6S_UP_LVL3

### Sheet: A6S_UP_LVL1
Functional category	p-value	Genome count	DEG count	DEG names
Metabolism	2.95342e-06	254	63	peg.109, peg.457, peg.619, peg.106, peg.105, peg.578, peg.576, peg.523, peg.641, peg.531, peg.142, peg.534, peg.618, peg.377, peg.114, peg.622, peg.99, peg.650, peg.111, peg.116, peg.658, peg.31, peg.12, peg.115, peg.509, peg.535, peg.549, peg.533, peg.76, peg.74, peg.646, peg.684, peg.112, peg.473, peg.23, peg.581, peg.9, peg.113, peg.312, peg.508, peg.532, peg.610, peg.311, peg.370, peg.660, pe…
Not mapped	0.176548	189	35	peg.334, peg.22, peg.455, peg.494, peg.434, peg.461, peg.659, peg.359, peg.450, peg.360, peg.580, peg.435, peg.21, peg.498, peg.225, peg.212, MFL_RS00550, peg.201, peg.326, peg.218, peg.599, peg.318, peg.338, peg.436, peg.614, peg.49, peg.437, peg.474, MFL_RS02380, peg.10, peg.623, peg.460, peg.639, peg.463, peg.529
Unclear	0.900733	13	1	peg.340
Genetic Information Processing	1	235	13	peg.640, peg.4, peg.121, peg.611, peg.103, peg.606, peg.350, peg.381, peg.178, peg.612, peg.522, peg.84, MFL_RS03170
Cellular Processes	1	2	0
Environmental Information Processing	1	1	0

### Sheet: A6S_UP_LVL2
Functional category	p-value	Genome count	DEG count	DEG names
Energy Metabolism	5.62447e-08	9	9	peg.109, peg.111, peg.113, peg.115, peg.110, peg.108, peg.114, peg.549, peg.112
Central Carbon Metabolism	5.14699e-06	54	22	peg.105, peg.106, peg.641, peg.531, peg.618, peg.658, peg.31, peg.12, peg.76, peg.646, peg.9, peg.312, peg.508, peg.642, peg.620, peg.173, peg.34, peg.583, peg.600, peg.179, peg.582, peg.11
Not mapped	0.176548	189	35	peg.334, peg.22, peg.455, peg.494, peg.434, peg.461, peg.659, peg.359, peg.450, peg.360, peg.580, peg.435, peg.21, peg.498, peg.225, peg.212, MFL_RS00550, peg.201, peg.326, peg.218, peg.599, peg.318, peg.338, peg.436, peg.614, peg.49, peg.437, peg.474, MFL_RS02380, peg.10, peg.623, peg.460, peg.639, peg.463, peg.529
Biosynthesis	0.278384	79	15	peg.619, peg.509, peg.610, peg.142, peg.534, peg.535, peg.72, peg.377, peg.562, peg.533, peg.75, peg.74, peg.99, peg.473, peg.650
Membrane Transport	0.334469	82	15	peg.23, peg.581, peg.457, peg.26, peg.578, peg.576, peg.311, peg.523, peg.532, peg.370, peg.660, peg.213, peg.622, peg.33, peg.8
Transcription	0.576137	18	3	peg.178, peg.522, MFL_RS03170
Unclear	0.900733	13	1	peg.340
Other Enzymes	0.968186	30	2	peg.684, peg.116
Folding, Sorting and Degradation	0.99822	35	1	peg.4
Translation	1	130	9	peg.640, peg.121, peg.611, peg.103, peg.606, peg.381, peg.612, peg.350, peg.84
DNA Maintenance	1	52	0
Cytoskeleton	1	2	0
Signal Transduction	1	1	0

### Sheet: A6S_UP_LVL3
Functional category	p-value	Genome count	DEG count	DEG names
ATP synthase	5.62447e-08	9	9	peg.109, peg.111, peg.113, peg.115, peg.110, peg.108, peg.114, peg.549, peg.112
Glycolysis and carbohydrate metabolism	3.78089e-05	40	17	peg.34, peg.583, peg.658, peg.9, peg.600, peg.31, peg.12, peg.312, peg.508, peg.179, peg.531, peg.618, peg.620, peg.582, peg.646, peg.173, peg.11
Pentose phosphate metabolism	0.0266822	8	4	peg.76, peg.642, peg.105, peg.641
PTS system	0.0310788	16	6	peg.311, peg.532, peg.213, peg.622, peg.33, peg.8
Purine and pyrimidine metabolism	0.0571138	32	9	peg.142, peg.535, peg.534, peg.562, peg.533, peg.75, peg.74, peg.473, peg.650
Not mapped	0.176548	189	35	peg.334, peg.22, peg.455, peg.494, peg.434, peg.461, peg.659, peg.359, peg.450, peg.360, peg.580, peg.435, peg.21, peg.498, peg.225, peg.212, MFL_RS00550, peg.201, peg.326, peg.218, peg.599, peg.318, peg.338, peg.436, peg.614, peg.49, peg.437, peg.474, MFL_RS02380, peg.10, peg.623, peg.460, peg.639, peg.463, peg.529
Transcription factors	0.35141	13	3	peg.178, peg.522, MFL_RS03170
Lipid metabolism	0.447392	21	4	peg.377, peg.619, peg.99, peg.610
Secretion system	0.586374	5	1	peg.370
Other central metabolism enzymes	0.653611	6	1	peg.106
Ribosome	0.800372	54	7	peg.640, peg.121, peg.611, peg.606, peg.381, peg.612, peg.84
Transport	0.800965	61	8	peg.23, peg.457, peg.581, peg.26, peg.578, peg.576, peg.523, peg.660
Cofactor biosynthesis	0.839491	19	2	peg.72, peg.509
Nucleases	0.85793	11	1	peg.4
Unclear	0.900733	13	1	peg.340
Other enzymes	0.968186	30	2	peg.684, peg.116
Ribosome biogenesis	0.968186	30	2	peg.350, peg.103
Translation factors	1	12	0
Peptidases	1	8	0
RNA polymerase	1	5	0
DNA replication and partition	1	30	0
Protein export	1	7	0
Two-component system	1	1	0
Amino acid metabolism	1	7	0
Chaperones	1	7	0
tRNA loading and maturation	1	34	0
Cytoskeleton	1	2	0
DNA repair	1	22	0
Sulfur relay system	1	2	0

### Sheet: C6S_UP_LVL1
Functional category	p-value	Genome count	DEG count	DEG names
Metabolism	0.0507168	254	48	peg.517, peg.275, peg.353, peg.158, peg.274, peg.538, peg.165, peg.317, peg.515, peg.516, peg.222, peg.595, peg.255, peg.504, peg.316, peg.506, peg.228, peg.152, peg.197, peg.166, peg.654, peg.379, peg.238, peg.151, peg.386, peg.395, peg.596, peg.439, peg.428, peg.355, peg.314, peg.665, peg.324, peg.415, peg.288, peg.155, peg.244, peg.277, peg.254, peg.248, peg.427, peg.87, peg.154, peg.153, peg.…
Cellular Processes	0.289644	2	1	peg.393
Genetic Information Processing	0.772706	235	34	peg.51, peg.231, peg.410, peg.588, peg.309, peg.392, peg.388, peg.58, peg.327, peg.57, peg.354, peg.242, peg.414, peg.396, peg.653, peg.88, peg.321, peg.208, peg.287, peg.160, peg.480, peg.209, peg.537, peg.555, peg.329, peg.356, peg.302, peg.198, peg.193, peg.330, peg.100, peg.542, peg.262, peg.589
Not mapped	0.836528	189	26	peg.168, MFL_RS02645, peg.53, peg.260, peg.394, peg.245, peg.551, peg.590, peg.431, peg.325, peg.413, peg.411, peg.548, peg.536, peg.323, peg.227, peg.409, peg.367, peg.440, peg.156, peg.157, peg.211, peg.279, peg.20, mfl512, peg.261
Unclear	1	13	0
Environmental Information Processing	1	1	0

### Sheet: C6S_UP_LVL2
Functional category	p-value	Genome count	DEG count	DEG names
Membrane Transport	0.000654298	82	24	peg.517, peg.353, peg.158, peg.274, peg.538, peg.165, peg.317, peg.516, peg.515, peg.255, peg.506, peg.152, peg.654, peg.379, peg.151, peg.386, peg.428, peg.355, peg.415, peg.155, peg.254, peg.87, peg.153, peg.503
DNA Maintenance	0.00910754	52	15	peg.555, peg.58, peg.231, peg.330, peg.321, peg.327, peg.100, peg.287, peg.542, peg.588, peg.242, peg.329, peg.309, peg.356, peg.392
Cytoskeleton	0.289644	2	1	peg.393
Biosynthesis	0.350581	79	14	peg.238, peg.275, peg.277, peg.228, peg.324, peg.596, peg.439, peg.197, peg.595, peg.314, peg.199, peg.665, peg.288, peg.342
Folding, Sorting and Degradation	0.667959	35	5	peg.208, peg.57, peg.262, peg.589, peg.414
Central Carbon Metabolism	0.775052	54	7	peg.244, peg.504, peg.316, peg.427, peg.166, peg.505, peg.222
Transcription	0.802788	18	2	peg.51, peg.396
Not mapped	0.836528	189	26	peg.168, MFL_RS02645, peg.53, peg.260, peg.394, peg.245, peg.551, peg.590, peg.431, peg.325, peg.413, peg.411, peg.548, peg.536, peg.323, peg.227, peg.409, peg.367, peg.440, peg.156, peg.157, peg.211, peg.279, peg.20, mfl512, peg.261
Other Enzymes	0.876671	30	3	peg.154, peg.248, peg.395
Translation	0.993828	130	12	peg.302, peg.653, peg.198, peg.193, peg.88, peg.410, peg.480, peg.160, peg.354, peg.209, peg.537, peg.388
Unclear	1	13	0
Energy Metabolism	1	9	0
Signal Transduction	1	1	0

### Sheet: C6S_UP_LVL3
Functional category	p-value	Genome count	DEG count	DEG names
Transport	0.00316186	61	18	peg.517, peg.155, peg.151, peg.255, peg.158, peg.538, peg.516, peg.254, peg.152, peg.165, peg.355, peg.654, peg.87, peg.153, peg.379, peg.515, peg.415, peg.503
Sulfur relay system	0.024477	2	2	peg.589, peg.414
Secretion system	0.0296687	5	3	peg.353, peg.386, peg.274
DNA replication and partition	0.0329733	30	9	peg.231, peg.100, peg.287, peg.542, peg.588, peg.555, peg.309, peg.356, peg.392
Lipid metabolism	0.0337324	21	7	peg.228, peg.596, peg.314, peg.199, peg.665, peg.324, peg.595
DNA repair	0.115198	22	6	peg.58, peg.330, peg.321, peg.327, peg.242, peg.329
Cytoskeleton	0.289644	2	1	peg.393
tRNA loading and maturation	0.449203	34	6	peg.653, peg.88, peg.410, peg.354, peg.160, peg.537
PTS system	0.471804	16	3	peg.428, peg.317, peg.506
Purine and pyrimidine metabolism	0.583398	32	5	peg.238, peg.275, peg.277, peg.197, peg.342
Translation factors	0.585548	12	2	peg.480, peg.209
Transcription factors	0.631162	13	2	peg.51, peg.396
Other central metabolism enzymes	0.642711	6	1	peg.166
Amino acid metabolism	0.699317	7	1	peg.439
Protein export	0.699317	7	1	peg.57
Ribosome biogenesis	0.72081	30	4	peg.302, peg.198, peg.193, peg.388
Peptidases	0.747023	8	1	peg.262
Pentose phosphate metabolism	0.747023	8	1	peg.222
Glycolysis and carbohydrate metabolism	0.782425	40	5	peg.244, peg.504, peg.316, peg.427, peg.505
Not mapped	0.836528	189	26	peg.168, MFL_RS02645, peg.53, peg.260, peg.394, peg.245, peg.551, peg.590, peg.431, peg.325, peg.413, peg.411, peg.548, peg.536, peg.323, peg.227, peg.409, peg.367, peg.440, peg.156, peg.157, peg.211, peg.279, peg.20, mfl512, peg.261
Nucleases	0.84959	11	1	peg.208
Other enzymes	0.876671	30	3	peg.154, peg.248, peg.395
Cofactor biosynthesis	0.962864	19	1	peg.288
Chaperones	1	7	0
Two-component system	1	1	0
ATP synthase	1	9	0
RNA polymerase	1	5	0
Ribosome	1	54	0
Unclear	1	13	0
