## Supplementary material for "Reducing growth-medium complexity reveals nutrient-responsive programs in a near-minimal bacterium": Table S6

### Sheet: Content
Functional enrichment analysis of differentially expressed genes between C6S and CMRLAT mannose conditions, grouped into three functional level categories and separated by medium type.
Sheet 1 - C6S_UP_LVL1
Sheet 2 - C6S_UP_LVL2
Sheet 3 - C6S_UP_LVL3
Sheet 4 - MAN_UP_LVL1
Sheet 5 - MAN_UP_LVL2
Sheet 6 - MAN_UP_LVL3

### Sheet: C6S_UP_LVL1
Functional category	p-value	Genome count	DEG count	DEG names
Genetic_Information_Processing	0.00413162	235	80	peg.140, peg.293, peg.443, peg.547, peg.176, peg.145, peg.527, peg.350, peg.606, peg.231, peg.101, peg.290, peg.381, peg.341, peg.135, peg.294, peg.141, peg.226, peg.685, peg.134, peg.127, peg.125, peg.36, peg.497, peg.291, peg.102, peg.369, peg.565, peg.380, peg.530, peg.124, peg.602, peg.195, peg.130, peg.137, peg.626, peg.469, peg.136, peg.18, peg.605, peg.422, peg.303, peg.471, peg.656, peg.4…
Unclear	0.500528	13	4	peg.442, peg.292, peg.607, peg.569
Metabolism	0.52706	254	70	peg.545, peg.415, peg.472, peg.60, peg.192, peg.105, peg.650, peg.336, peg.532, peg.110, peg.239, peg.186, peg.108, peg.516, peg.113, peg.506, peg.526, peg.228, peg.75, peg.570, peg.235, peg.520, peg.457, peg.167, peg.114, peg.74, peg.648, peg.510, peg.424, peg.610, peg.255, peg.111, peg.158, peg.521, peg.604, peg.467, peg.275, peg.173, peg.505, peg.644, peg.342, peg.425, peg.535, peg.470, peg.52…
Not_mapped	0.998761	189	37	peg.456, peg.304, NEW.3, peg.175, peg.450, peg.80, peg.184, peg.528, peg.168, peg.86, peg.498, peg.227, peg.15, NEW.7, peg.564, peg.295, peg.463, peg.444, peg.466, peg.468, peg.156, peg.431, peg.201, peg.298, peg.16, peg.525, peg.296, peg.334, peg.212, peg.382, peg.430, peg.447, peg.529, peg.78, peg.496, peg.22, peg.455
Cellular_Processes	1	2	0
Environmental_Information_Processing	1	1	0

### Sheet: MAN_UP_LVL1
Functional category	p-value	Genome count	DEG count	DEG names
Metabolism	0.0199016	254	74	peg.8, peg.373, peg.618, peg.402, peg.172, peg.169, peg.99, peg.9, peg.317, peg.583, peg.41, peg.44, peg.488, peg.11, peg.375, peg.385, peg.180, peg.219, peg.667, peg.578, peg.12, peg.62, peg.573, peg.619, peg.52, peg.40, peg.374, peg.582, peg.33, peg.649, peg.220, peg.386, peg.433, peg.197, peg.316, peg.562, peg.370, peg.652, peg.620, peg.642, peg.31, peg.71, peg.348, peg.229, peg.64, peg.34, pe…
Unclear	0.191624	13	5	peg.347, peg.489, peg.104, peg.391, peg.66
Not_mapped	0.261227	189	50	peg.224, peg.682, peg.357, peg.361, peg.426, peg.225, peg.301, peg.63, peg.631, peg.512, peg.284, peg.556, peg.67, peg.322, peg.278, peg.300, peg.657, peg.28, peg.20, peg.494, peg.459, peg.364, peg.401, peg.320, peg.438, peg.493, peg.550, peg.203, peg.579, peg.13, peg.338, peg.590, peg.394, peg.360, peg.490, peg.580, peg.337, peg.171, peg.434, peg.250, peg.387, peg.460, peg.196, peg.413, peg.621,…
Cellular_Processes	0.430177	2	1	peg.3
Genetic_Information_Processing	0.999708	235	40	peg.178, peg.399, peg.501, peg.388, peg.2, peg.198, peg.191, peg.664, peg.487, peg.161, peg.200, peg.30, peg.29, peg.561, peg.14, peg.159, peg.160, peg.643, peg.507, peg.321, peg.51, peg.416, peg.417, peg.4, peg.221, peg.418, peg.680, peg.332, peg.502, peg.405, peg.419, peg.162, peg.257, peg.420, peg.240, peg.372, peg.205, peg.331, peg.230, peg.365
Environmental_Information_Processing	1	1	0

### Sheet: C6S_UP_LVL2
Functional category	p-value	Genome count	DEG count	DEG names
Translation	3.37763e-08	130	62	peg.134, peg.127, peg.125, peg.140, peg.500, peg.605, peg.36, peg.103, peg.293, peg.122, peg.544, peg.497, peg.291, peg.443, peg.547, peg.176, peg.146, peg.145, peg.616, peg.566, peg.527, peg.546, peg.369, peg.640, peg.565, peg.627, peg.625, peg.606, peg.350, peg.611, peg.441, peg.129, peg.139, peg.290, peg.121, peg.381, peg.530, peg.612, peg.568, peg.124, peg.123, peg.195, peg.131, peg.591, peg.…
Energy_Metabolism	7.88111e-06	9	9	peg.111, peg.108, peg.112, peg.113, peg.110, peg.114, peg.549, peg.115, peg.109
Membrane_Transport	0.0613281	82	29	peg.415, peg.532, peg.186, peg.506, peg.570, peg.235, peg.457, peg.167, peg.648, peg.424, peg.255, peg.158, peg.521, peg.467, peg.425, peg.524, peg.515, peg.608, peg.254, peg.517, peg.213, peg.274, peg.660, peg.155, peg.666, peg.645, peg.19, peg.516, peg.647
Unclear	0.500528	13	4	peg.442, peg.292, peg.607, peg.569
Biosynthesis	0.722248	79	20	peg.472, peg.60, peg.192, peg.650, peg.336, peg.239, peg.526, peg.228, peg.75, peg.74, peg.610, peg.275, peg.342, peg.535, peg.470, peg.509, peg.288, peg.305, peg.214, peg.665
Transcription	0.91181	18	3	peg.102, peg.602, peg.462
DNA_Maintenance	0.944088	52	10	peg.571, peg.101, peg.656, peg.423, peg.422, peg.303, peg.469, peg.231, peg.276, peg.287
Central_Carbon_Metabolism	0.982199	54	9	peg.105, peg.173, peg.508, peg.563, peg.505, peg.644, peg.520, peg.510, peg.451
Folding,_Sorting_and_Degradation	0.982456	35	5	peg.18, peg.341, peg.471, peg.141, peg.380
Other_Enzymes	0.995837	30	3	peg.545, peg.684, peg.604
Not_mapped	0.998761	189	37	peg.456, peg.304, NEW.3, peg.175, peg.450, peg.80, peg.184, peg.528, peg.168, peg.86, peg.498, peg.227, peg.15, NEW.7, peg.564, peg.295, peg.463, peg.444, peg.466, peg.468, peg.156, peg.431, peg.201, peg.298, peg.16, peg.525, peg.296, peg.334, peg.212, peg.382, peg.430, peg.447, peg.529, peg.78, peg.496, peg.22, peg.455
Cytoskeleton	1	2	0
Signal_Transduction	1	1	0

### Sheet: MAN_UP_LVL2
Functional category	p-value	Genome count	DEG count	DEG names
Central_Carbon_Metabolism	7.04702e-05	54	26	peg.618, peg.583, peg.9, peg.41, peg.44, peg.11, peg.12, peg.40, peg.582, peg.642, peg.316, peg.620, peg.31, peg.348, peg.34, peg.39, peg.42, peg.258, peg.222, peg.207, peg.43, peg.384, peg.432, peg.658, peg.641, peg.179
Other_Enzymes	0.0161626	30	13	peg.172, peg.62, peg.37, peg.52, peg.50, peg.649, peg.488, peg.220, peg.375, peg.219, peg.46, peg.251, peg.65
Biosynthesis	0.189596	79	23	peg.373, peg.169, peg.99, peg.385, peg.667, peg.573, peg.619, peg.374, peg.197, peg.652, peg.562, peg.71, peg.229, peg.64, peg.333, peg.45, peg.38, peg.595, peg.142, peg.223, peg.596, peg.199, peg.143
Unclear	0.191624	13	5	peg.347, peg.489, peg.104, peg.391, peg.66
Not_mapped	0.261227	189	50	peg.224, peg.682, peg.357, peg.361, peg.426, peg.225, peg.301, peg.63, peg.631, peg.512, peg.284, peg.556, peg.67, peg.322, peg.278, peg.300, peg.657, peg.28, peg.20, peg.494, peg.459, peg.364, peg.401, peg.320, peg.438, peg.493, peg.550, peg.203, peg.579, peg.13, peg.338, peg.590, peg.394, peg.360, peg.490, peg.580, peg.337, peg.171, peg.434, peg.250, peg.387, peg.460, peg.196, peg.413, peg.621,…
Transcription	0.26328	18	6	peg.419, peg.507, peg.178, peg.51, peg.643, peg.200
Cytoskeleton	0.430177	2	1	peg.3
Folding,_Sorting_and_Degradation	0.795701	35	7	peg.416, peg.417, peg.420, peg.4, peg.240, peg.418, peg.405
Membrane_Transport	0.992933	82	12	peg.8, peg.402, peg.33, peg.317, peg.622, peg.386, peg.433, peg.180, peg.353, peg.370, peg.578, peg.23
DNA_Maintenance	0.995353	52	6	peg.321, peg.205, peg.2, peg.159, peg.680, peg.332
Translation	0.995991	130	21	peg.399, peg.501, peg.388, peg.198, peg.191, peg.664, peg.487, peg.161, peg.30, peg.29, peg.561, peg.14, peg.160, peg.221, peg.502, peg.162, peg.257, peg.372, peg.331, peg.230, peg.365
Energy_Metabolism	1	9	0
Signal_Transduction	1	1	0

### Sheet: C6S_UP_LVL3
Functional category	p-value	Genome count	DEG count	DEG names
Ribosome	1.06986e-16	54	43	peg.134, peg.500, peg.127, peg.125, peg.140, peg.605, peg.122, peg.544, peg.293, peg.443, peg.547, peg.146, peg.566, peg.369, peg.640, peg.627, peg.606, peg.611, peg.441, peg.129, peg.139, peg.121, peg.381, peg.612, peg.124, peg.123, peg.131, peg.591, peg.130, peg.137, peg.499, peg.626, peg.133, peg.128, peg.135, peg.362, peg.283, peg.132, NEW.2, peg.136, peg.138, peg.226, peg.685
ATP_synthase	7.88111e-06	9	9	peg.111, peg.108, peg.112, peg.113, peg.110, peg.114, peg.549, peg.115, peg.109
PTS_system	0.0447996	16	8	peg.521, peg.506, peg.570, peg.532, peg.524, peg.645, peg.213, peg.186
Translation_factors	0.0806818	12	6	peg.145, peg.294, peg.565, peg.625, peg.476, peg.187
Transport	0.206045	61	20	peg.415, peg.235, peg.457, peg.167, peg.648, peg.424, peg.255, peg.158, peg.467, peg.425, peg.515, peg.608, peg.254, peg.517, peg.660, peg.155, peg.19, peg.666, peg.516, peg.647
Ribosome_biogenesis	0.448184	30	9	peg.290, peg.527, peg.530, peg.546, peg.568, peg.103, peg.195, peg.350, peg.291
Unclear	0.500528	13	4	peg.442, peg.292, peg.607, peg.569
Purine_and_pyrimidine_metabolism	0.538365	32	9	peg.275, peg.650, peg.75, peg.342, peg.535, peg.470, peg.74, peg.305, peg.214
DNA_repair	0.593016	22	6	peg.571, peg.101, peg.423, peg.422, peg.469, peg.276
Amino_acid_metabolism	0.616756	7	2	peg.239, peg.526
Peptidases	0.694025	8	2	peg.380, peg.341
Pentose_phosphate_metabolism	0.694025	8	2	peg.644, peg.105
Lipid_metabolism	0.729437	21	5	peg.665, peg.472, peg.228, peg.336, peg.610
RNA_polymerase	0.801091	5	1	peg.602
Secretion_system	0.801091	5	1	peg.274
Cofactor_biosynthesis	0.813978	19	4	peg.509, peg.60, peg.192, peg.288
Chaperones	0.896144	7	1	peg.18
Protein_export	0.896144	7	1	peg.141
Transcription_factors	0.911658	13	2	peg.102, peg.462
Glycolysis_and_carbohydrate_metabolism	0.955368	40	7	peg.173, peg.508, peg.563, peg.505, peg.520, peg.510, peg.451
Nucleases	0.971877	11	1	peg.471
DNA_replication_and_partition	0.982837	30	4	peg.656, peg.231, peg.303, peg.287
tRNA_loading_and_maturation	0.993587	34	4	peg.497, peg.616, peg.36, peg.176
Other_enzymes	0.995837	30	3	peg.545, peg.684, peg.604
Not_mapped	0.998761	189	37	peg.456, peg.304, NEW.3, peg.175, peg.450, peg.80, peg.184, peg.528, peg.168, peg.86, peg.498, peg.227, peg.15, NEW.7, peg.564, peg.295, peg.463, peg.444, peg.466, peg.468, peg.156, peg.431, peg.201, peg.298, peg.16, peg.525, peg.296, peg.334, peg.212, peg.382, peg.430, peg.447, peg.529, peg.78, peg.496, peg.22, peg.455
Other_central_metabolism_enzymes	1	6	0
Cytoskeleton	1	2	0
Two-component_system	1	1	0
Sulfur_relay_system	1	2	0

### Sheet: MAN_UP_LVL3
Functional category	p-value	Genome count	DEG count	DEG names
Glycolysis_and_carbohydrate_metabolism	0.000283225	40	20	peg.618, peg.583, peg.9, peg.41, peg.11, peg.12, peg.40, peg.582, peg.316, peg.620, peg.31, peg.34, peg.39, peg.42, peg.258, peg.207, peg.43, peg.432, peg.658, peg.179
Other_enzymes	0.0161626	30	13	peg.172, peg.62, peg.37, peg.52, peg.50, peg.649, peg.488, peg.220, peg.375, peg.219, peg.46, peg.251, peg.65
tRNA_loading_and_maturation	0.0484117	34	13	peg.30, peg.365, peg.399, peg.29, peg.257, peg.14, peg.502, peg.501, peg.160, peg.191, peg.487, peg.161, peg.162
Chaperones	0.0650157	7	4	peg.416, peg.418, peg.417, peg.420
Transcription_factors	0.0717259	13	6	peg.419, peg.507, peg.178, peg.51, peg.643, peg.200
Secretion_system	0.0975109	5	3	peg.370, peg.386, peg.353
Pentose_phosphate_metabolism	0.105705	8	4	peg.642, peg.348, peg.641, peg.222
PTS_system	0.17408	16	6	peg.8, peg.33, peg.317, peg.622, peg.433, peg.180
Unclear	0.191624	13	5	peg.347, peg.489, peg.104, peg.391, peg.66
Lipid_metabolism	0.235967	21	7	peg.229, peg.595, peg.573, peg.619, peg.99, peg.596, peg.199
Not_mapped	0.261227	189	50	peg.224, peg.682, peg.357, peg.361, peg.426, peg.225, peg.301, peg.63, peg.631, peg.512, peg.284, peg.556, peg.67, peg.322, peg.278, peg.300, peg.657, peg.28, peg.20, peg.494, peg.459, peg.364, peg.401, peg.320, peg.438, peg.493, peg.550, peg.203, peg.579, peg.13, peg.338, peg.590, peg.394, peg.360, peg.490, peg.580, peg.337, peg.171, peg.434, peg.250, peg.387, peg.460, peg.196, peg.413, peg.621,…
Cofactor_biosynthesis	0.31171	19	6	peg.38, peg.374, peg.71, peg.385, peg.223, peg.333
Cytoskeleton	0.430177	2	1	peg.3
Other_central_metabolism_enzymes	0.454446	6	2	peg.44, peg.384
Amino_acid_metabolism	0.543263	7	2	peg.373, peg.45
Purine_and_pyrimidine_metabolism	0.543601	32	8	peg.64, peg.169, peg.197, peg.142, peg.652, peg.562, peg.667, peg.143
Peptidases	0.621544	8	2	peg.240, peg.405
Ribosome_biogenesis	0.632012	30	7	peg.221, peg.388, peg.372, peg.331, peg.198, peg.230, peg.664
DNA_repair	0.935941	22	3	peg.321, peg.205, peg.332
Nucleases	0.955701	11	1	peg.4
Translation_factors	0.966727	12	1	peg.561
DNA_replication_and_partition	0.988994	30	3	peg.680, peg.2, peg.159
Transport	0.999996	61	3	peg.402, peg.578, peg.23
Protein_export	1	7	0
ATP_synthase	1	9	0
Two-component_system	1	1	0
RNA_polymerase	1	5	0
Ribosome	1	54	0
Sulfur_relay_system	1	2	0
