## Supplementary material for "Reducing growth-medium complexity reveals nutrient-responsive programs in a near-minimal bacterium": Table S7

### Sheet: Content
Oligonucleotides used in this study.
Sheet 1 - Oligonucleotides

### Sheet: Oligonucleotides
Name	Nucleotide sequence (5' to 3')a,b
Y-shaped adaptor - top	ACACTCTTTCCCTACACGACGCTCTTCCGATC*T
Y-shaped adaptor - bottom	/5Phos/GATCGGAAGAGCACACGTCTGAACTCCAGTCAC
DSN-TruSeq-F	CACGACGCTCTTCCGATCT
DSN-TruSeq-R	AGACGTGTGCTCTTCCGATCT
MPEX-TruSeq-F	AATGATACGGCGACCACCGAGATCTACAC-INDEX-ACACTCTTTCCCTACACGACGCT
MPEX-TruSeq-R	CAAGCAGAAGACGGCATACGAGAT-INDEX-GTGACTGGAGTTCAGACGTGTGCTCTTC
a-INDEX- corresponds to specific combination of 8 nucleotides for each sample (see Table S1).
bOligo modifications: /5Phos/ = 5’ phosphorylation; * = phosphorothiorate bond
