## Supplementary material for "Reducing growth-medium complexity reveals nutrient-responsive programs in a near-minimal bacterium": Table S9

### Sheet: Content
Phosphotransferase system (PTS) analysis, UniProt and InterPro curation.
Sheet 1 - PTS analysis
Sheet 2 - Other genes in the selected clusters that are not direct PTS genes

### Sheet: PTS analysis
Gene	Conclusion	Proposed annotation (with data and curation)	Prefered sugar (with data and curation)	Sugar proposed (with data and curation)	Current annotation (RAST, GenBank2014, RefSeq2022, PATRIC2015)	Current sugars (RAST, GenBank2014, RefSeq2022, PATRIC2015)	Annotation in place with sugars (RAST, GenBank2014, RefSef2022, PATRIC2015)	InterPro	Uniprot	Annotation score (Uniprot)	Locus_tag_GB14	Protein_sequence	Cluster label
peg.62	Confirmed	HPr	All	All	HPr	All	HPr	HPr (N and C terminal)	HPr (N and C terminal)	2025-05-01	mfl062	MSKLTIKELVNKFDFEIISGAEHIDSEITVYGLNRAGLELTGYFNEKEDKKHKRAILMSSKENNYMSQFSDEEAYEKYKNLIKMGSPVIIVTQKFTDERLSKIAKEFNFPLLKINYPSTSELTQKILDIYDLYFAPTIEVHSTLMNIYGKGVLIFGQSGIGKSEVSLELMKKNHLFVGDDRIVISNRNSELFGKSHALLQNLIEVRGIGIIDISKVQGQQLIMPETKIHMGIELFKFQEGGIDNTDRLGNEWTQKDFLGLKIPYLRVPVSAGRNLANIIEAAVGQLKVNESSDAQDIIELLAKRNSELAE	19
peg.311	Refined	EIIABC	SUC	SUC	EIIABC-EIIA-EIIB	SUC, GLC, BGL, SFGLC	EIIABC SUC, EIIABC BGL, EIIA GLC, EIIB SFGLC	EIIABC	EIIABC	2025-05-02	mfl312	MKNKKIIIYAPVNGVIGKIKDLKDGVFSEGMLGEGVYIIPESKEFYSPIDKGELKLVTATKHAYYFEHENGPNILMHISLDTEKHQGKPFKTLSNVGDKLTLATKIVSVDLQMCKKQDVNVATPILIDTKEFSEWKFKPLDLKGKVKRGQPIGEFVKVEEKKINEESNDLTTFEFKNKYEKSAESIYEYIGTESNYSKVYNCMTRLRFYVKDKQIVNTEAIKKMPIVKGVNWNGEEIQIIIGGEVQKVKDAFENYVSNKNISKTSKKQEGFEQKIKPKKPMKEAILGAISGIMVPTLPVFITVGMLMGLKAILVQAGAMPEIVTGIAKEGQVSLTDADVFSAIFFIITEIAFKFLGIFIGYNTMKYLGGNTIMSILIGLALANPYIWQGTSWPLFTIGS…	19
peg.317	Refined	EIIABC	MAL	TRE, MAL	EIIABC-EIIA-EIIB	SUC, GLC, BGL, SFGLC	EIIABC SUC, EIIABC BGL, EIIA GLC, EIIB SFGLC	EIIABC	EIIABC	2025-05-02	mfl318	MAESKNIKIYAPVDCHVEDIKELNDGVFSEGLLGMGIFFEPKNNKICSPVYGKCVQIFHTKHAIHFEDSNGNILLMHIGIDSVQLNGEGFDLKIQPGQTVEPKTEVVDVDFKLFEKNNIIKSTPIVIEQDQKYDYKIIFLKPGDYKKGDLILEIEKTIKTETNIEKEEINLLDEQGNTLPIIFQDKWESLSAEVLKAVQSKDNVVNINNCNTRLRLQIKDTSIINTEEVKNNRWVKGVNLKGNELQIIIGPDAYKLKDAFTEFINKKQVSLKTKAPAESFKSKFIKIVNGVLVPVVPVICAASFITLVKTILETTGVIDSVSLNYIFSNNESLINGGIKILSDYGLVTGLFFILSQTAWAFVGIYFSYSTVKFLKGNEIMGILIGLTLICPFLFGGAKW…	19
peg.524	Confirmed	PEP, EI	All	All	PEP, EI	All	PEP, EI	Enzyme I of the PEP:sugar phosphotransferase system HPr-binding (sub)domain, PEP-utilising enzyme, mobile domain, PEP-utilising enzyme, PEP-binding domain	Phosphotransferase system enzyme I N-terminal, PEP-utilising enzyme mobile, PEP-utilising enzyme C-terminal (all from Interpro annotation in Uniprot)	2025-05-03	mfl519	MSKQFKGIGASEGIAVAKALVLAEDHIEIKKTKVSDIEAEVSKLENAVNKSIEDLENLKATTLEKLGPEKAAIFDAHKEIASDPAIKDEIINVIKSESICAEFAAEQVTNNFYEMFASMDDPYFKERSADIKDVASRIIKHILGIAIVDLSTISEEVIIVAEDLTPSQTAQLNKQFVKGFATNIGGRTSHAAIMARSLEIPAVLGLRTITSDVKNGEVFALNGTTGIVELDLTDTIKSEYEKLAKEFSDLKAELQKFKDLPSKTADGQEKLIEANIGSPTDVESVIEHGGEGIGLFRSEFLYMDNDHFPTEEEQYIAYKQVMDAMKGKLVVIRTLDIGGDKKLSYFEFPHEMNPFLGYRAVRFTLDRKDIFKDQLRALLRASAHGELGIMFPMIATVDE…	19
peg.645	Control	EIIC	ASC	ASC	EIIC	ASC	EIIC ascorbate	Ascorbate EIIC	Ascorbate EIIC	2025-05-02	mfl643	MNEFIFFIKGFFGAPAVLIGLFALFGSLLQRKKFTEVLVSTLKAAVGYLILSGGIGLLVSTLDDFTTAFNELFGLQGVMPNSDALAGAIMEAIPEIATIAALMMFISIVLNIIFAKFSRFKYIFLTGHHTLFICVAVSTIFHFSGMSLSTDVWYFLIVGSAIVSLYMLLSPALTKKYMNHLTGDDKLYIGHANVMGFAIAGGIGGLVGKLKKGNVKSTEEIKFPKWLSVFSNSTVSVAVMMLMLFGVTYASLWGVAGKEQMVALGIIGENDSILVKIILDALIFTAGVEILIFGITTMINELIPALEGISKKLIPGAKMAVDCSVALSYSPTAVLIGFVSSFTGGIIGLLISIGLNLAAPAAIPAVIIPGIIAHFFTGGVSGTFGNIKGGILGAILGAF…	19					-	-	mfl643	AAT75999.1	unknown_substrate_putative_PTS_system_IIC_component	NE	YES	ulaA	ASCBpts	-	-	-	-	fig|265311.5.peg.645	ulaA	YP_053883.1	PTS_system,_IIC_component,_UlaA-type	FIG01309738	-	-	MNEFIFFIKGFFGAPAVLIGLFALFGSLLQRKKFTEVLVSTLKAAVGYLILSGGIGLLVSTLDDFTTAFNELFGLQGVMPNSDALAGAIMEAIPEIATIAALMMFISIVLNIIFAKFSRFKYIFLTGHHTLFICVAVSTIFHFSGMSLSTDVWYFLIVGSAIVSLYMLLSPALTKKYMNHLTGDDKLYIGHANVMGFAIAGGIGGLVGKLKKGNVKSTEEIKFPKWLSVFSNSTVSVAVMMLMLFGVTYASLWGVAGKEQMVALGIIGENDSILVKIILDALIFTAGVEILIFGITTMINELIPALEGISKKLIPGAKMAVDCSVALSYSPTAVLIGFVSSFTGGIIGLLISIGLNLAAPAAIPAVIIPGIIAHFFTGGVSGTFGNIKGGILGAILGAF…
peg.186	Rectified	EIIA	FRU	SUC, FRU	EIIA	GLC	EIIA GLC	Glucose EIIA	Glucose EIIA	2025-05-01	mfl187	MGLFSKKNKLVEIYAPVDGEVVGLDKVEDEVFSGKMMGDGLAIVPANGDFVSPMAGELASVFPTKHAYGFREKSGVEVLVHIGLDTVNLDGEGFESFVKQGDKVSQGDPMVKVDLKFVKPKVPSITTPIIVTNPNGKEITIVKMGKVKKGELIATVG	13
peg.521	Refined	EIIBC	SUC	SUC, TRE	EIIABC-EIIBC-EIIB	SUC, SFGLC	EIIABC or EIIBC SUC, EIIB SFGLC	Glucose EIIBC	Glucose EIIBC	2025-05-02	mfl516	MKKKDYAFEAKRFIKAVGGKSNIESYLHCVTRLRLNLIDKTKVNEAEIKASPLTKGINYSQNQLQIILGSGVVEAVYEEVQKEMEVSNLSLDEKLSNDKLEDFKLQAKANKEALRNKSGFFGQIQKGMRVLGDIFVPIIPAIVAAGLAMGVAALLKRILNPSGAELNSLLWIIVDIITKTAFDSLAVLVCWSTVKRFGGNPVLGIIIGLMLVSPLLPNKGSIAAYNAQLDFFNDQSSKGLNINQIYDYWNNAGLKWMGTAPIIDDESKEILVNATMGAPITAIKFWIIPITGYQGSVLPALIIGIVVAYLEKWIKSWMPKSVNMIFTPFLTISFALLIALFFFGPILLMVEQGILIATKAILGIKYGFGTAIIAGLLQGIVITGCHQVLQGLEMQLVID…	14
peg.180	Confirmed	EIIABC	FRU	FRU, MAL	EIIABC	FRU	EIIABC FRU	Fructose EIIABC	Fructose EIIABC	2025-05-02	mfl181	MELKDLFKSKVSVFKADLKTKEEVINFLVDKLSSEKMIANKKTFKDAILKRESEASTGMGDGIGIPHAINNTVKEPCIAFVSLKSPIDWQSLDNKPVDLIFMIATNDEKGEAHLGALADLSKFLMKPEFQEALRKAKTFKDLSKAFDNKVETKKVEAKNGKYDVIGITACPTGIAHTYLAEEKLIEYATELGLSVKIETQGRRGTENKLTQEDVDNAKVIILAHDKNLQGMGRFGGKQVIDTTTKDAIFNGKQLIQEFGKTEKTTTAKAVSSKDDEVSDDFSLKKFAQVKGNLLAGVSRMLPFVVAGGIILGIGFLIDFAAGNGNVPGMTGATFDYWFNNIYDKTKVDVLTEWTNWWMGNFGTHSEVAGWFSAIGKTGMMMMVPVLAAYISYTIVGPQG…	6
peg.213	Rectified	EIIBC	FRU	FRU, GLC	EIIABC-EIIBC-EIIC	GlcNAc	EIIBC or EIIC or EIIABC GlcNAc	Glucose EIIBC	Glucose EIIBC	2025-05-01	mfl214	MKSFSSIEWKSSAKNSWEMFKKGCGNIMPTLSKLSKAFLLPIALLPIAGVFLGVGSAIASNSVDGTFGYFLGSLLNKMGDVCFGNLPVLFCISVALAYTKDSGIAAITAVVGFLVMNGMQAALLHTQQLNIDTTNLWVQTSIDENGKAVWEHFTSVVVDANGKGKINWADSSINLQNIMAWGIGSSEDNLRMVNSNFELIDGAGSVYYSLLWINKIPNGLITSNIGVNSLNTGVFAGIFVGAIAAKCYNKFHQTQLPSAISFFSGTKLVPIVTFVAVIPLSFIFMFIWPYVGMGLAAFGQASGKLPGGLDSFIYEVAERSLVPFGLHHVFYAPLWWTNAGGSIAEAFNKATPEQQAEFVKIWSANHSVLAETLLNGVSEGLKFQTIRNMISSDYPDLWK…	6
peg.433	Refined	EIIBC	MAL	MAL, GLC, FRU	EIIABC-EIIBC-EIIB	SUC, TRE, BGL, SFGLC	EIIBC SUC/BGL, EIIB SFGLC, EIIBC or EIIABC TRE	Glucose EIIBC	Glucose EIIBC	2025-05-02	mfl431	MKFTKENIVFLLENVGGSENIEKISHCISRMRFKLVDITKANTEEIKKQKWCKGVLIVGGEYQVVIGTEIESFYKMFLKTTGINENANDELKTKKQKMTFIMFVSSIFSPIMILLVVYGMWEMVRTPFFLSSNSTEIPTLIEINSFMELISKGLSWFIVMAVCWSTFRVMGGTPIIGLAIGAILISPMLTPLSALDLDGGKTIIQAMNEHGWKIFGNAVFPWKVSFEGLVIPMIFVGLLGVFIERGMNKVNLGGARMLIQPMVVIAGTVIVTMFTIAPAGLIITNYMSISFNFLMTHNITKYIFSPLIGMLYAPMVVFGLHRTITPILMQDILKFNGSFIMGLMIISNICLAVGCLTFGRLNKNCKEVKNIAYSNGISAFIAGVTEPAIYSISLKYLFP…	18
peg.8	Refined	EIIABC	GLC	GLC, MAL	EIIABC-EIIA-EIIB	SUC, GLC, BGL, SFGLC	EIIABC BGL, EIIA GLC, EIIABC SUC, EIIB SFGLC	Glucose EIIABC	Glucose EIIABC	2025-05-02	mfl008	MEIKIYAPVDCEVLTIDKCSDKAFSQKLLGDGLLIKPKKGNFTLPFDEAKTIMVFDTKHAYGFDISGVGILIHCGLETVNLNGEPFSTSLQPNQTVKKGEKIFDVDLKILKNKNISSETPIVFDKNVKIKNLREGSYKQGELICNIEFLNENKDQEIKIDSLEDFFNVKNKYQKIAFDINKCVGNKENYKNVYNCMTRLRFQIKNKELVNEEELQKISLVKQLVWNGAELQVIIGQEVYKVKDEVVAQNEFVESVVKDANKEKKSIIGKFMQLIGGTLIRQIPVMTGCGIIQALMALLVIGGIMPSIVTSGTPGEGQISLFDPNLNAGWVALFIIARSATYFAGIVVAYSASEYFGLNPILGITIGIILSSPLIFLYGGPNGIGEEKLWINLGELNTNN…	1
peg.33	Refined	EIIABC	MAL	GLC, MAL	EIIABC-EIIBC-EIIA-EIIB	SUC, GLC, BGL, SFGLC	EIIABC or EIIBC SUC, EIIABC BGL, EIIA GLC, EIIB SFGLC	Glucose EIIABC	Glucose EIIABC	2025-05-02	mfl033	MEIKIYAPVNCEVKSMQKCSDPTFAGKMLGDGIVIEPKNNVFTSPFENATCTMVFETKHAYGFEVQGCEFLIHCGIDTVNLNGKPFKTNLRQNMSVKLGDQIFSVDLKSIRENNLSTETPIIFTSTDKKIKIKKFKEGTYKKGELICVFEVTSEIKKKAKIEKENEDIIKFESKYAKTAKEFIELVGGRQNFSDVYNCMTRLRFKIKNKDLVDSTKIEKNSIVKGINWNGSELQVIIGGECYKVKDEILKLDNAQVEISSQGTEEIATSTLSQKIFAAIAGIMAPNIPILMSAGIIAAIYSILNTIGVTVDLGSGDKTIEADMLSLILFVLSKSGILLIGVFFCYNTTKYFGGDPLYGLLIGIILASRFFMGTGAESNAITNPSEYEFGKFIMDAQFGS…	1
peg.622	Refined	EIIABC	GLC	GLC, MAL	EIIABC-EIIA-EIIB	SUC, GLC, BGL, SFGLC	EIIABC SUC, EIIABC BGL, EIIA GLC, EIIB SFGLC	Glucose EIIABC	Glucose EIIABC	2025-05-02	mfl619	MEIKIYAPVDCEVKSLSECSDETFSKKLLGDGLLIIPKKNKFYSPFLEAKTIMIFETKHAYGFDIEGINVLIHCGLDTVKLGGKPFKTNLEIDKKIRLGDEIFEVDLKMVNAEKISTETPIVFDQPIEILNSVKGNFKQGDLICTIKVLEEQIVKADPNKMTNKDFEEFFNAENKYQKEARILNELVGGPKNYRDVYNCMTRLRFLVKDKEIVNEEKIRTLSLVKSTIWQGDELQVVIGQDVYKLKDEVIAQNEFANSVVASQTNENNEKQSRGAQFIRMFASIMVKTIPVLVGCAIVQAIVGILVQINVMPDIVITAQASGNQVLLKDAAIGWIILFIMAKTTTVFGTIAIAISTAQYFKFDVIIAASIALILSTPLMFLDGGSGGMGHEWIVIDFGD…	2
peg.532	Refined	EIIBC	SUC	SUC, MAL, GLC	EIIABC-EIIBC-EIIB	TRE, SUC, SFGLC	EIIBC or EIIABC TRE, EIIBC SUC, EIIB SFGLC	Glucose EIIBC	Sucrose, Glucose, Trehalose EIIBC	2025-05-01	mfl527	MKHAKINSHFYDECKKVREAVGGIKNIELINRCSTRIRIKVIDITKLNLNKLEGSKIFVKTLLKDDFVQLIVNENIDEVFLNLLKSLKISYEEIPNDFEVRVNKEGNFFKVVTDGISVIVKPLIPLLITMAIVATLSNVFNGIDFGSGTLSETGQFAKAVGEMFDILQKALNLAFSIMIPWSIFKLMKGSQAIGISIGIVLCFHGLISTNDIMSGEYGGIFKWFGDASFLESGYPWKISYVGQILPIVAMSFIAVYIERFANKFDIPVFKEMVAIPMITISTFFIGILLVGPLGLLLTYGMNEGVVWATTDNVAKYIFNPILGLALPWLVITGLIQVLVVINLQQFTTFGGTTMMPMFTQLNIAVATSILAVTIINRHNKELKRTAIPSYSLAYVSGST…	11
peg.428	Refined	EIIBC	GLC	GLC, MAL, TRE	EIIABC-EIIBC-EIIB	TRE, SUC, BGL, SFGLC	EIIBC or EIIABC TRE, EIIBC SUC, EIIB SFGLC, EIIBC BGL	Glucose EIIBC	Trehalose, Glucose EIIBC	2025-05-02	mfl426	MATKSQIYKNVEKLFLSLGGHENIQYFTHCMTRMRFHLHDWDKANENEIKDGGYAVGVNKNKSNGEFQVIIGPEVESFYNAFCEVNGYDEDGKTLIVKNDKPNLTEKQNKEIVDMKNRFRVKGSFNKALSFISKVFAPIVIPLVGYGLILTIASLITVEWSGSDSSLAANSHFFKEFSGILSILVNSFSLFVTVAVGYTTAKALRCNGIYGIIIALVLTSPGLINMGDVKPADGQSILGAYDGWTLFGDGVKYPWKINFNGLIIPMIVVVSFGAFLEIQTNKIKQSTLKMIIQPIAIIGGGFLFGVFIVAPVGLLFTNYLSIGINWLSTNSIAKYIAIPVVGGLYGPLVITGLHHSLTPIILQGQAIYGATLIQGFCTISNVSQGVASIAFVVLHRRVS…	4
peg.506	Refined	EIIBC	GLC	GLC, MAL, TRE	EIIABC-EIIBC-EIIB	TRE, SFGLC	EIIBC or EIIABC TRE, EIIB SFGLC	BGL EIIBC	Trehalose EIIBC	2025-05-02	mfl500	MGKKEKLPQVKIDLKAWSKELVEYLGGSENIISATHCLTRLRLVIKDENLINKAKVETMPSVKGTFKSSGQYQIIIGTEVEKYFKEFVAVSGVEAVSKEKAKAIANQNNGGWFLKSLNFLGEVFIPIIPVLVAGGIILGFRNILEADFNGFIIVKSGQFWQGLDDFLWIPAQVCFWWLPVHLCWSIFRKMEADQVMGIVVGLCLLVPPLMNVYEVSGEASQDGGFKWIWQIMAGMDDGAFDWGFMKYPWKIQYTAQVIPAFAIGIVGAYINKWIKRTSPAVVSQIVVPLVTILPTFTLAMFVIGPAGFIVASVISFAISWAFTNNIAKYFFGFIIGMAYAPIVLTGVHHLFNAVFVQDTIQNGGNFLFIGTCAQAIAQGSAVLGWILVNKKDPRAKDVG…	4
peg.570	Confirmed	HPr	All	All	HPr	All	HPr	HPr	HPr	2025-05-01	mfl565	MAQFTAVITDKIGLHARPATAIISAASKYGSDIQIVSGSKSGNLRSIMNILSMQIKNGDEITIIADGSDAEEAVAGIKEAMIAAALIEG	22

### Sheet: Other genes
Locus_tag_RAST	Concensus annotation	Fonction	InterPro	Uniprot	Annotation score (Uniprot)	Locus_tag_GB14	Protein_sequence	Locus_tag_RAST	Cluster
peg.178	N/A	N/A	Transcriptional regulator	Fru repressor deoR	2025-05-01	mfl179	MIKKQRQSIILNFLKGKKIVAIETLSNELKIPLTTLRRDLAELEELKKIVKLHGGVEYKEPAFIYEDFFEKKIKDNVKEKETIAKEAIKKIKKNDSIFIDSGSNGYFIAKNLKADLNLQIVTNSIYNILELVKNGHDNVYLLGGKFTNVTGAILGFEALEALKNYNFDIAFLGVNAVDENGNIYTTSPEHAQVKIEVIKNSRESYGLADSSKLDRKSFYKFADKESIKLI	peg.178	6
peg.179	1-phosphofructokinase	Fructose-6-phosphate ==> Fructose1,6-phosphate	1-phosphofructokinase	Phosphofructokinase	2025-05-02	mfl180	MIYTVTLNPALDHIIETDGFNIGETNYYKNEYVVIGGKGINVSIILNNLEAKVLSTGILGSNNKNSFLEKFDENNLKNKFFINKGVTRTNLKIKNLSKFEETELNGLGSTVSLEIINELKTFLNDNLKSGDILVAAGSIPAGVKNNIYEEIGNIANEKNALFILDTSKVNMLNGLKTKPYLIKPNIEEICEILNLPFKEYTFEETCEMVKKLKSLGARNVLLSRGSKGSYFFSEKGEIFETGIAKGKLVNSVGSGDSMIAGFTYGLYKNLSIEECLQFGAAAGGATAFTEWLGLKEDILKLKQEIKVNKIK	peg.179	6
peg.212	N/A	N/A	none predicted	Uncharacterized (transmembrane helix)	2025-05-01	mfl213	METNKLLGLIIMIIGLLIMVIFGVLAFWVKNRSKIHDEFYRRNKESQTIWEFTKKNFPIFLSLFGFVMAFSGLMMLV	peg.212	6
peg.362	N/A	N/A	ribosomal	Ribosomal	2025-05-02	mfl362.1	MASIIVHEGESIEKALKRFQKVASSNKAEARKREYHLSKKEKRIYKQKQNRKYK	peg.362	14
peg.519	Fructokinase	Fructose to fructose 6 phosphate	Hexokinase, ribokinase	Fructokinase	2025-05-01	mfl514	MKNIVSIGEVLMDVYSENNTIKSEVGGASFNVACSIGALKQNNSYFMGSLGNDEFVSPIKDFVKKFNVKEDFIQESDKPTTIAKVTLDENKERFFQFIRNSDAEYSLSKESNEKLSKIDFIHFGSATGFLEGNLKESYNELFEFAIKNNIKFSFDPNFRDKLWVTDQEIKNFKNHCQKFMDKASLIKFSEDELLLLTEIGNQEEAVRTIMQRNPNALVCITRGCEDTIFGWKNQINYVPTILAEHLVDTTGAGDAFISNLISEYVSIDVDANFSTEEITKIIKKSNMFANQTVQYLGALSFLEHLN	peg.519	14
peg.520	S6P hydrolase, beta-fructofuranosidase	sucrose to glucose and fructose	beta fructosidase	beta-fructofuranosidase	2025-05-01	mfl515	MQKEKYSLISNNDLEDIQKWHDKKQSDWYNNQFHLAGYSGSTNDPNGLTYHKGKYYIFMQSCPFSIQHFNKSWALYTTTDFINYNYEGLTLIPSTKYDINGVFSGSARINENDEIEIYYTGNIKFNDVDRTAYTLKAFIDLKEKLVTKELLFEADLTKYTGHYRDPIVFEKNNQLYMLNGAQTKDLKAMLNVYRFNGSNWENFKDIKFDEADEQNAYMLECPNYFKLDGREYVFACLEQDAPLKDGSHYVKYREVEIDNDINFTYKTSLLKIDLGFDFYAPQVFSNTGERVIMLGWLGNSKSNPFPPELTTWSNQLTVPRDLFVKNNKLYQLPIKELDELRVNEIKGFENVYAYENGLTEISATDINNEFEILIKNEKNENIKISNINNKFIIDRSETT…	peg.520	14
peg.522	N/A	N/A	transcriptional regulator GntR	Sucrose repressor	2025-05-01	mfl517	MNKKWEIVFDYLMHLIRENKVQPGEILPSQNMLKTKFKYSEQPIRIAFNKLIELQIVKPVNGKGYVVQEKIKNNLLFSFRELFPNSINKYYELKEIKVDESLSKKTNFYIGTDVYFFKCVRKDKDTNEVILYQESFVPKSIYKNLTLNYLNENGLMKFVESETPSKVSHSSKKIYFEDTRDNELLRIFNDDSLNGFIVDEGNVYGIFGELLEYRLSRYKPKFFKWDFIEWRK	peg.522	14
peg.525	N/A	N/A	not predicted	Uncharacterized	2025-05-01	mfl520	MKKVIMRGAEILFTAESDNQQVLDQMLYDFCVGNNIPVDSVVFKEI	peg.525	14
peg.685	N/A	N/A	Ribosomal	Ribosomal	2025-05-02	mfl682.1	MKRTWQPSKIKHARVHGFRARMATKNGRKVIKARRAKGRAKLTA	peg.685	14
peg.531	S6P hydrolase, beta-fructofuranosidase	sucrose to glucose and fructose	glycosyl hydrolase family 43, beta frutcosidase	beta-fructofuranosidase	2025-05-01	mfl526	MKLNKETILNLITEHNQDDIKKANELVASDKYYRPTYHIAPPNGLLNDPNGLVYIDGEHYIHYQWSPLQPYHGMKHWRLVKTKDFVNYDDLGVSVIPTEEFERTGAFSGSAFKEKDGVKIYYTGNIEENGEMIEEVQIKADFIDEKIVNKRVVVEHDKNLFTPHVRDPKIFEYENNKYMIFGAQCKADMLGGLVFYKTDDMEKYTFDRILKPSLDQTYGYMWECPNLDYLEGKMLFMQSSEGWFNEENPYELNSSRNVVYTQIDKLDFENNKLNEKSILKTMDFGHDFYAPQTYWVDKKLLMIGWLGAVDVQYPTDEYSWHSMLTIPRELSWSKEILVQKPYSEFKKNVLTKTTKKAFKELSVNKAIHLEFDLSDNLDIKILNEKNEFIEIKFTDKEII…	peg.531	11
peg.9	6-phospho beta glucosidase	maltose-6-phosphate to glucose and G6P	glycosidase	beta glucosidase	2025-05-01	mfl009	MKKLNFPKSFLWGGATSAAQIEGAWNIDGKSLTLPEIQPFIELKDKSDLSKLHNERNIIFKNALEGKFEGHYPKRFGIDFYHRYKEDIALFKEAGMNIFRMSISWARIFPNAFDEKPNLNGLKFYRDVFEECKKNNMEIMVTMSHFDYPFELMKSNPKGWLDPKVKELFLKYAKTILDEYADIVKYWLPFNEINIGAFAVEAGLGIMPDSKRTEAETKELSIKGLHNLFVAQAEIVKYAKKFKNIKLGCMMADMTTYSLDCNPVNVLANMKREQILKFMFYDVMIKGKYPGYFKNIVKTLTNKEITFDENELKLLKENPLEFISFSYYMSNTVSTDPNQEKTQGNLTSAGKNPFLKATDWGWQIDPIGLRYVLNQLWDRYEVPLFISENGIGVLETLNE…	peg.9	1
peg.460	N/A	N/A	lipoprotein	Lipoprotein	2025-05-01	mfl453	MKKLLNLLTGLTLTMCTSTIVISCDTKEIPIIVKTDIKTIFTDNYIEIPYWMEINKDNILNAIKVAYPKLNDCKLKLVSFELEWEVHVDDNDLYYEGFKEFSLIKNEEIPKLPSVKKELIDIVLDKNIILDENSELNELNILNKIKEIYPELISTNLLLERLTELEWNLSVYDKDPIYQGNVIINITIYKEEEIPKFQIEINSLIEEGSFIQVEENTDEGILNSVYKLVPQLINRLFVIYKEEVEPNLFYVIINVDDNDEYYQGSVMLKYYFNTTINV	peg.460	1
peg.641	N/A	N/A	Deoxyribose-phosphate aldolase	Deoxyribose-phosphate aldolase 2	2025-05-03	mfl639	MKLNNYIDATLLKPDATLIEINKFVDLCIIKNVRCICVHISRIAVVKEIIKNTKISISGTVSFPFGNATTKLKINEIKECLKLGANEIDFVANIGNIKDHDWEKVNSEFQKIRNSFKDIIIKVIFETCLLTEEEIIKCCQIAVKNKLDFVKTSTGYSKMGATIEHVKLMKKIVNNECKVKASGGIKTKNFALELVEAGAERIGTSSISEVLN	peg.641	1
peg.642	N/A	N/A	ribulose phosphate 3 epimerase	Pentose-5-phosphate-3-epimerase	2025-05-01	mfl640	MNNKKVAVSIYVFNFLEIGKKIDELIEAGMEWIHVDIMDGNFVNNYALCQKFCKDIKDKYPKIKVDAHMMCSNSEKYIESFAEAGCDYFIFHYETLTDKNPITVNNIINKIKSYNMKPIIALNPETSFEHIKTYCDDLYAVMCMNILPGFNGQKIIESSYSKINIINKYRKENNKVFKIMTDGGLREDTYKEILDAGADIVVVGAFVNVENNKLKGQFEKIKNYEIK	peg.642	1
peg.11	beta-glucosidase, 6-phospho-beta-glucosidase	maltose-6-phosphate to glucose and G6P	glucoside hydrolase family 1 (panther beta glucosidase)	beta-glucosidase	2025-05-01	mfl011	MNKFPKDFLWGASTSAYQFEGAIKQGGKVSSIMDRFDEQPSYPKGITGFKEASDHYNHWKEDVKLMSEMGFKSYRFSISWPRIIKNKEGEINKEGIKFYNDLIDELFKHKIEPIVTMFHFDIPDFIQEIGGVCTNEFTKQFEIYSEVLFKNFGSKIKYWLTINELNMFALAGQIIGVVPSDQKINSWQLMHHLNVAQAKAIVLCRKICPSAKIGPAPNISTVYPDSNKPLDYVAKLNLDMVRNWVYLDIVCRGEYSPIFINGLKKMGLEITITEEEKQILKNSKPDFIAFNYYSTMTVKMPTEESLKNTKKDQQQGLSMPGFGESVKNDKLEKTQFGWEIDPVGFRNTLREVYDRYQLPIMITENGIGARDVLEEDGKIHDNYRIEYYEKHIQQMALAI…	peg.11	3
peg.12	6-phospho-beta-glucosidase, beta glucosidase	maltose-6-phosphate to glucose and G6P	glucoside hydrolase family 1	Beta-glucosidase	2025-05-01	mfl012	MTKKLEFPSNFLWGGATAASQIEGAYNVDGKSLSAIEMIPFIELKDRKDLSQTRKLTTQDLLDSIENKKGLHYPKRFGIDFYHKYKEDIALFKEAGMKVFRMSVAWTRIFPNGDETEPNRKGLEFYKNVFEECKKQGLEIMVTINHFDMPFSIIQKYGGWKNRQVIDMYFKYSKTLIDEFHSYVRYWLPFNEINLGVLFSAMGLEGNNEEKSLAERLAGTYQDLHNQFVAQAKFIEYSKKFSNTKVGCMVADTTTYAIDCNPVNVLENQRKEQMKKFFYYDVMTKGEYPSYSKRYFKENGINIVKEKTDDELLKNNTVEFLSFSYYMSSTIAKEEVELTEGNLMKMGKNPFLVATEWGWQIDPIGLRYCLNQLWDRYHLPLFISENGMGVLETLNENNT…	peg.12	3
peg.34	6-phospho beta glucosidase	maltose-6-phosphate to glucose and G6P	glucoside hydrolase family 1 (panther beta glucosidase)	6-phospho-beta-glucosidase	2025-05-01	mfl034	MKFEKKDFLWGGATSASQVEGAFDAEGKSLTIAEMRPFNPNLDRKSVDELNKYTRSDYEKSIDNKDNLHYPKRIGIDFYHRYKEDIALFKEAGMNIYRMSIAWSRIFPNGDEAQPNAAGIKFYKDVFEECKKNGMEVMLTIQHYDVPYPITKKYGGWSNKKVIDLYIKFATVIMKEYKDLVKYWLPFNEINVATLAPTTGLGIFREDFDTTEDYKNASWQGLHNQFYAQAKVIELAKSISSNIKIGCMVANMTTYSSDCNPVNIWENLATQQMQRYFYYDVMVKGDYPSYSKRYFKENNIKFETTPEEMEVIKNNNIQYITFSYYMTSTISKELKDAAGGNLMMGGKNPFLKATEWGWQIDPIGLRITLNELWDRYQLPLFISENGIGVIETLNENNTV…	peg.34	3
peg.512	N/A	N/A	outside of the membrane	Uncharacterized protein (transmembrane)	2025-05-01	mfl506	MHAPKFKKMIYFSIYAIVCAHFLFAFLFSFEIMKTDNYQATNVTIERVNNLFSIILIILLTSETIRFISRDDEDLIKNKNINVLTKKENIKSIFKLLGLIIPFLAIKLVRFIFFNRFKETLPLSIQIVTIVFLVMSIIIISLILYIVIKYIFKKNWLIENEGEVDLSLWIQKYEPTNNENDECDQNNEIVFINLIKHFLAYTIKKNELTFKYLKTKINKTEKMRIMPPLN	peg.512	3
peg.608	N/A	N/A	amino acid transporter	Amino acid/amine (Lysine) APC transporter	2025-05-01	mfl605	MKLNKKYGFWTVLASTLAAIVGSSIIISFNMVFALSEANPLLMILAWVFGALIVLPDAFIVIEPSIGYGESGSGYSWIRKCNWRILAFWFGWVLILFVSATSLASCCSAMSSMITQILELNPEEIAVETLQKSLAIFILIFLAGIQIMIKNSSKYTQLFFLFVKTLPIILVFILAIMYGSKDGLLSNSEMNKNLGHAYISSAMLIPAITYTGFAYSGHEFPTYITEEIENPKKTIPWVIISAVLIVLVIYVCYGIALLSLATPDSNGNWINPGGTTSSIFAQHRWAVLTFNIFAIFLFIGSVNSLLFFQSRLIHKLSETGDVHSVFGKVHKKTNQPYMAIILLCCVAVFYILFSSISEIISSFALATSVLKILLNSSIIKLRLKDPEYKKIYGNKTFWT…	peg.608	3
peg.609	N/A	N/A	alpha beta hydrolase	N/A	N/A	mfl606	MEKINKYKYSLKTVLITLLQMKSIKKNSSSHFLDYKNFCYNYYRDGFTKEGIKVNSLDIYYDDLKNKNLNYLTDTFNEKSIEEFDLFNSNGKISCLVAKNANSKKWVVGLHGWTENKFLALRLVHHFWKQGYNILTFDAFAHGLSYGEKTDIGYSSISMLETIVEHLKNEEQADSIGLIGNSMGASTSILFVQKNKLRSKINWVVADCGFSNIKLQYRYYIENNLYHVPWWKIGFLFTHKFSKETKTKQRKYNLLLNMKKAKSNPIFFVHSKGDTFIPYEMSQIMYEKKIKYEKVKISKIWTPEGSEHVNTIKTYNDDYILKTINFARKWEVNETK	peg.609	3
peg.643	N/A	N/A	transcriptional regulator, glukokinase	Transcriptional regulator	2025-05-01	mfl641	MSKNLTFAEMSALDQINKNINFFVSNNLQNLSKNYNVGEATLVRLVKKRGFSSLKEMQISYAKKIDIENLFGNSDNNQNTKIINDVANFEVFSIIQTSECINIKDINKTAELLINSNKRLFFGIENSQLSATFLANNLQKIGLNCSVYQSVHGAITELNFLNKEDSIILIFSSSGETKECIEVAKIAHEMNLRYIWIGSEFASKKSEYLQMANIKIFHSYHKNEILRFPNISSSSGQLFISNLLFNIVINNKDGTSDILTKSNTMVKGWNS	peg.643	3
peg.299	N/A	N/A	Cytoplasmic domain	Uncharacterized protein (transmembrane)	2025-05-01	mfl300	MKSTIKKILKFSLLLIIIWSIWIVIFLFSILIEIKFNLQYFSLLFKEEKDFLLILLVSTLCLSLFTLFLIESIKIALVTKSTIFYKNFNKKIKAYSFFRNGEKELINKYNSWLKLKKVKSNFEENNLFIISFFGLVICYIFPILLIIFTLIFADLNTFISKLSISFLSLSQLILPIFKLWNKFDFSSWNSLRLKISKAIDDDKEIRIIHNNKKNLLILNIVTVDDFKKTRNEIQVLDEYIKIKGKETAIYKNKKEWLEFQIDINLKFIKFTDNYFDETIETFLTYIRKNKIIFKNFLKYAKI	peg.299	4
peg.427	beta glucosidase, 6-phospho beta glucosidase	maltose-6-phosphate to glucose and G6P	glucoside hydrolase family 1	Beta-glucosidase	2025-05-01	mfl425	MLKFPKNFHIGASMSAMQTEGKGITEIGDLTFDAYFKENPELFYHGVGPDLTSDITRHYKDDIEKFKYIGLDSVRTGFSWARLFPDGINLNKEAVKFYHDYIDEYLKNDIEIIMTLFHFDMPLWAHELGGWESREVIEKFISYCEFVFKEYGSKINYFVTFNEPLVPVFEGYVGKMHYPAKDSPKEAVAQAYGIFLAHAKAVKLFKELKIDSKIGVVYNWNFTFPFSDSAEDKISAEIYDAYVNRGPLNIMYNGNINPIIIKTLEEYNITPFHTSEEIEIIKQTEIDFLGVNYYFPCRVKTNENVKNRWALDQMHIEIPADAKINPFRGWEIYPEGLYDISIAIKKELNNIPWYIAENGMGVENEDRFRNENGQIDDDYRIEFLETHMSELKRGLDAGS…	peg.427	4
peg.504	glucokinase, glucose kinase	glucose into G6P	Kinase, ATP-domain, ROK family	Glucose kinase	2025-05-01	mfl497	MILNIDLGGNSAKCALIENFEIKSKFFVETPKFEIIENLKKMIDIYFKENGYKWENIEAISFSVPGAYDKKTEIIVFAGNLNWWNYPLLKEARRIFNFEKIFILNDANAATYGEWKKGQDGIPESMMLFTLGTGVGHGLILNKQIWEGTKKGYASEGGHGGCFADEELLCSCGVYGCLEAKSSATGIERELNKTDNKNYIESKFGKEFKTIKIIDIVELFNNEDPVIINIFKECLMPLSKAIGYLQTVLDVDKVIIGGGPSNLGERISEIIFENLKKYTLKSFYEDMVIEIAKLGNDAGIWGAYYWAVENIK	peg.504	4
MFL_RS02645	N/A	N/A	lipoprotein	Uncharacterized protein	2025-05-01	mfl498	MRYNDREKARFSLNSSIAVFIVSTLLFIISCIYIGVVKQFPFWWILPCIVFIQTIVSALYCWQAIYKIDIYGSYLNEKSMKTMFILIIFELLTLNIFAFLYGIYTYRKIYLSTRHIL	MFL_RS02645	4
peg.505	trehalose-6-phosphate hydrolase	T6P into G6P and glucose	phospho trehalase, glycosidase	Trehalose-6-phosphate hydrolase	2025-05-01	mfl499	MRNEVIYQIFPLTFSDGKKKGKGNIKGIINKLDYLKSLGITRIWISPFTKSPFKDSGYDVSDYCGINEEFGTMEEVEILISEAKKRDLTIVLDIVFNHTSDQHEWFKKALAGDEKYMNYYIFKDPVDGKEPTNWKSKMGGLSWEFVPNLNKYYLHLFTKEQPDLNWENPEVRNELINILKFWKDKGISGFRLDVCNLYSKPTLFENDEIGDGRRFYTDGVKVEEYFNLMHNEVFGTDNEIFTVGEVSSTTKEKSAKYAKVENKELDSVFTFLHLKVDYENNDKWTNVKPDLNLFWKLQKEWQEYYQLENSTLALFMNNHDQPRAVSRFGNVDKYWYESATSIFAFTSLMRGVPFIYQGEEIGMTNLTFNNLNEFKDVESIGNANDLLKIKSEEEVLDIL…	peg.505	4
